# A single cell atlas of sexual development in *Plasmodium falciparum*

**DOI:** 10.1101/2023.07.16.547819

**Authors:** Sunil Kumar Dogga, Jesse C. Rop, Juliana Cudini, Elias Farr, Antoine Dara, Dinkorma Ouologuem, Abdoulaye A. Djimde, Arthur M. Talman, Mara K.N. Lawniczak

## Abstract

The developmental decision made by malaria parasites to become sexual underlies all malaria transmission. Here, we describe a rich atlas of short and long-read single-cell transcriptomes of over 37,000 *Plasmodium falciparum* cells across intraerythrocytic asexual and sexual development. We used the atlas to explore transcriptional modules and exon usage along sexual development, and expanded it to include malaria parasites collected from a Malian individual naturally infected with multiple *P. falciparum* strains. We investigated genotypic and transcriptional heterogeneity within and among these wild strains at a single-cell level for the first time, finding considerable differential expression between different strains even within the same host. This work is a key addition to the Malaria Cell Atlas, enabling a deeper understanding of the biology and diversity of transmission stages.

**One sentence summary:** This addition to the Malaria Cell Atlas presents an analysis of sexual development and uses it to explore a natural infection.
