## Supplementary Data data S6 for "A single cell atlas of sexual development in *Plasmodium falciparum*"

### Sheet: 1.Legend
Sheet 2 (Ranked_Connections)	List of genes with the number of connections, sorted in descending order by the number of connectoins (n_connections)
n_connections	Number of connections
Gene ID	Gene identifier from PlasmoDB of the experimentally validated as well as manually curated transcription factors from ApicoTFdb (Sardar et al., 2019, https://doi.org/10.1093/database/baz094)
Transcript ID	Transcript identifier from PlasmoDB of the experimentally validated as well as manually curated transcription factors from ApicoTFdb (Sardar et al., 2019, https://doi.org/10.1093/database/baz094)
Product Description	Descritption of the gene
Gene Name	Gene Name

### Sheet: 2.Ranked_Connections
n_connections	Gene ID	Transcript ID	Product Description	Gene Name
449	PF3D7_1319600	PF3D7_1319600.1	ACDC domain-containing protein, putative	N/A
348	PF3D7_0607100	PF3D7_0607100.1	MYND-type zinc finger protein, putative	N/A
314	PF3D7_1426100	PF3D7_1426100.1	transcription factor BTF3, putative	BTF3
293	PF3D7_0817900	PF3D7_0817900.1	high mobility group protein B2	HMGB2
275	PF3D7_0603600	PF3D7_0603600.1	AT-rich interactive domain-containing protein, putative	N/A
257	PF3D7_1239200	PF3D7_1239200.1	AP2 domain transcription factor, putative	ApiAP2
248	PF3D7_1456000	PF3D7_1456000.1	AP2 domain transcription factor AP2-HC	AP2-HC
207	PF3D7_0727500	PF3D7_0727500.1	mTERF domain-containing protein, putative	N/A
200	PF3D7_0522900	PF3D7_0522900.1	zinc finger protein, putative	N/A
194	PF3D7_0516800	PF3D7_0516800.1	AP2 domain transcription factor AP2-O2, putative	ApiAP2
180	PF3D7_0602200	PF3D7_0602200.1	MYND-type zinc finger protein, putative	N/A
178	PF3D7_1315800	PF3D7_1315800.1	transcription factor MYB1	MYB1
166	PF3D7_1139300	PF3D7_1139300.1	AP2 domain transcription factor AP2-G5	AP2-G5
158	PF3D7_1429200	PF3D7_1429200.1	AP2 domain transcription factor AP2-O3, putative	ApiAP2
149	PF3D7_0621000	PF3D7_0621000.1	conserved Plasmodium protein, unknown function	N/A
145	PF3D7_1010600	PF3D7_1010600.1	eukaryotic translation initiation factor 2 subunit beta	eIF2beta
134	PF3D7_0611200	PF3D7_0611200.1	AP2 domain transcription factor AP2-EXP2	AP2-EXP2
126	PF3D7_0613800	PF3D7_0613800.1	AP2 domain transcription factor, putative	ApiAP2
124	PF3D7_0308100	PF3D7_0308100.1	zinc finger protein, putative	N/A
121	PF3D7_1307800	PF3D7_1307800.1	centrosomal protein CEP170, putative	CEP170
117	PF3D7_0716400	PF3D7_0716400.1	transcription initiation factor IIA subunit 1, putative	N/A
110	PF3D7_1307900	PF3D7_1307900.1	tripartite motif protein, putative	N/A
109	PF3D7_1216900	PF3D7_1216900.1	DNA-binding chaperone, putative	N/A
107	PF3D7_0604100	PF3D7_0604100.1	AP2 domain transcription factor	SIP2
106	PF3D7_1408200	PF3D7_1408200.1	AP2 domain transcription factor AP2-G2	AP2-G2
102	PF3D7_1305200	PF3D7_1305200.1	AP2 domain transcription factor, putative	ApiAP2
98	PF3D7_1440400	PF3D7_1440400.1	zinc finger protein, putative	N/A
93	PF3D7_1359200	PF3D7_1359200.1	high mobility group protein B4, putative	HMGB4
92	PF3D7_0420300	PF3D7_0420300.1	AP2 domain transcription factor, putative	ApiAP2
91	PF3D7_0517900	PF3D7_0517900.1	zinc finger protein, putative	N/A
91	PF3D7_1309800	PF3D7_1309800.1	homeobox domain-containing protein, putative	N/A
80	PF3D7_1443800	PF3D7_1443800.1	pre-mRNA-splicing factor CWC24, putative	CWC24
79	PF3D7_0323600	PF3D7_0323600.1	BSD domain-containing protein, putative	N/A
70	PF3D7_1133700	PF3D7_1133700.1	FHA domain-containing protein, putative	N/A
70	PF3D7_1222400	PF3D7_1222400.1	AP2 domain transcription factor	ApiAP2
65	PF3D7_1314900	PF3D7_1314900.1	general transcription factor IIH subunit 2	P44
59	PF3D7_1134600	PF3D7_1134600.1	CCCH-type zinc finger protein ZNF4	ZNF4
59	PF3D7_1209300	PF3D7_1209300.1	telomere repeat-binding zinc finger protein	TRZ
56	PF3D7_0409800	PF3D7_0409800.1	zinc finger protein, putative	N/A
56	PF3D7_1143100	PF3D7_1143100.1	AP2 domain transcription factor AP2-O	AP2-O
54	PF3D7_1243100	PF3D7_1243100.1	zinc finger protein, putative	N/A
53	PF3D7_1107800	PF3D7_1107800.1	AP2 domain transcription factor, putative	ApiAP2
52	PF3D7_0802100	PF3D7_0802100.1	AP2 domain transcription factor AP2-LT	AP2-LT
52	PF3D7_1350900	PF3D7_1350900.1	AP2 domain transcription factor AP2-O4, putative	ApiAP2
51	PF3D7_1146600	PF3D7_1146600.1	oocyst rupture protein 1, putative	ORP1
51	PF3D7_1344300	PF3D7_1344300.1	zinc finger protein, putative	N/A
50	PF3D7_0109600	PF3D7_0109600.1	cold-shock protein, putative	CoSP
49	PF3D7_1007700	PF3D7_1007700.1	AP2 domain transcription factor AP2-I	AP2-I
47	PF3D7_0622900	PF3D7_0622900.1	AP2 domain transcription factor AP2Tel	AP2Tel
47	PF3D7_1464200	PF3D7_1464200.1	zinc finger CCCH domain-containing protein, putative	ZFP
46	PF3D7_1308100	PF3D7_1308100.1	CCAAT-binding transcription factor, putative	N/A
43	PF3D7_0407300	PF3D7_0407300.1	transcription factor, putative	N/A
37	PF3D7_1317200	PF3D7_1317200.1	AP2 domain transcription factor AP2-FG, putative	ApiAP2
30	PF3D7_1033600	PF3D7_1033600.1	pre-mRNA-splicing factor CEF1, putative	CEF1
30	PF3D7_1342900	PF3D7_1342900.1	AP2 domain transcription factor AP2-HS	AP2-HS
29	PF3D7_0730300	PF3D7_0730300.1	AP2 domain transcription factor AP2-L, putative	ApiAP2
28	PF3D7_1119300	PF3D7_1119300.1	splicing factor U2AF small subunit, putative	U2AF1
28	PF3D7_1466400	PF3D7_1466400.1	AP2 domain transcription factor AP2-EXP	ApiAP2
26	PF3D7_1202900	PF3D7_1202900.1	high mobility group protein B1	HMGB1
21	PF3D7_1449500	PF3D7_1449500.1	AP2 domain transcription factor AP2-O5, putative	ApiAP2
18	PF3D7_0403400	PF3D7_0403400.1	conserved Plasmodium protein, unknown function	N/A
17	PF3D7_1464400	PF3D7_1464400.1	zinc finger protein, putative	N/A
16	PF3D7_0934400	PF3D7_0934400.1	AP2 domain transcription factor, putative	ApiAP2
15	PF3D7_0914900	PF3D7_0914900.1	BSD-domain protein, putative	N/A
15	PF3D7_1450400	PF3D7_1450400.1	E3 ubiquitin-protein ligase ZNF598, putative	N/A
14	PF3D7_1119700	PF3D7_1119700.1	conserved Plasmodium protein, unknown function	N/A
12	PF3D7_1205500	PF3D7_1205500.1	zinc finger protein, putative	N/A
11	PF3D7_0628600	PF3D7_0628600.1	DNA methyltransferase 1-associated protein 1, putative	N/A
11	PF3D7_0927200	PF3D7_0927200.1	zinc finger protein, putative	N/A
9	PF3D7_1128200	PF3D7_1128200.1	multiprotein-bridging factor 1, putative	MBF1
8	PF3D7_0404100	PF3D7_0404100.1	AP2 domain transcription factor AP2-SP2, putative	ApiAP2
8	PF3D7_1115500	PF3D7_1115500.1	AP2 domain transcription factor, putative	ApiAP2
7	PF3D7_1210400	PF3D7_1210400.1	general transcription factor 3C polypeptide 5, putative	N/A
5	PF3D7_0110800	PF3D7_0110800.1	transcription initiation factor TFIIB, putative	N/A
5	PF3D7_0602800	PF3D7_0602800.1	JmjC domain-containing protein 2, putative	JmjC2
5	PF3D7_1225200	PF3D7_1225200.1	DNA-binding protein, putative	N/A
4	PF3D7_0506800	PF3D7_0506800.1	transcription factor 25, putative	TCF25
4	PF3D7_1127800	PF3D7_1127800.1	TFIIS central domain-containing protein, putative	N/A
4	PF3D7_1205800	PF3D7_1205800.1	high mobility group protein B3, putative	HMGB3
4	PF3D7_1249800	PF3D7_1249800.1	THO complex subunit 2, putative	THO2
3	PF3D7_0423200	PF3D7_0423200.1	BSD-domain protein, putative	N/A
2	PF3D7_0506200	PF3D7_0506200.1	TATA-box-binding protein	TBP
2	PF3D7_0717300	PF3D7_0717300.1	transcription initiation factor IIE subunit alpha, putative	N/A
2	PF3D7_1108000	PF3D7_1108000.1	IWS1-like protein, putative	N/A
2	PF3D7_1122200	PF3D7_1122200.1	JmjC domain-containing protein 3	JmjC3
2	PF3D7_1222600	PF3D7_1222600.1	AP2 domain transcription factor AP2-G	AP2-G
1	PF3D7_0522200	PF3D7_0522200.1	transcription initiation factor TFIID subunit 10, putative	TAF10
1	PF3D7_0714500	PF3D7_0714500.1	transcription elongation factor s-II, putative	N/A
1	PF3D7_0909700	PF3D7_0909700.1	FHA domain protein, putative	N/A
0	PF3D7_0206600	PF3D7_0206600.1	DNA-directed RNA polymerase III subunit RPC10, putative	N/A
0	PF3D7_0323700	PF3D7_0323700.1	U4/U6.U5 tri-snRNP-associated protein 1, putative	SART1
0	PF3D7_0619900	PF3D7_0619900.1	splicing factor 3A subunit 2, putative	SF3A2
0	PF3D7_0924800	PF3D7_0924800.1	telomeric repeat binding factor 1, putative	TRF1
0	PF3D7_1030000	PF3D7_1030000.1	transcription elongation factor SPT4, putative	SPT4
0	PF3D7_1406100	PF3D7_1406100.1	tubby domain-containing protein, putative	N/A
0	PF3D7_1468900	PF3D7_1468900.1	zinc finger protein, putative	N/A
