## Supplementary Data data S10 for "A single cell atlas of sexual development in *Plasmodium falciparum*"

### Sheet: 1.Legend
IBD relatedness estimates
Sheet	Name	Description
Sheet 2	Pairwise IBD summary	IBD pairwise relatedness summary
Sheet 3	Pairwise IBD tracts	IBD shared tracts details
Description (for sheets; Pairwise IBD summary)
Column	Description
Strain1	First strain in comparison
Strain2	Second strain in comparison
N_informative_sites	Number of informative sites factored in the IBD estimation
discordance
log_p
N_fit_iteration
N_generation
N_state_transition
seq_shared_best_traj
fract_sites_IBD	fraction of the genome that is IBD
fract_vit_sites_IBD
Description (for sheets; Pairwise IBD tracts )
Column	Description
Strain1	First strain in comparison
Strain2	Second strain in comparison
chr	chromosome
start	start of IBD tract
end	end of IBD tract
different	Whether the tract in identical or different
Nsnp	Number of SNPs compared in tract across all samples and not just the pair being compared

### Sheet: 2.Pairwise IBD summary
Strain1	Strain2	N_informative_sites	discordance	log_p	N_fit_iteration	N_generation	N_state_transition	seq_shared_best_traj	fract_sites_IBD	fract_vit_sites_IBD
SC1	SC2	315	0.8762	-724.306	3	0.917	4	0.40113	0.38832	0.38138
SC1	SC3	76	0.9079	-170.824	8	0.895	0	0.06041	0.13886	0.07632
SC1	SC5	419	0.9379	-916.538	11	3.224	2	0.05912	0.14009	0.05539
SC1	SC6	228	0.9912	-439.217	6	0.004	0	0.0582	0.06781	0.065
SC1	SC7	552	0.9366	-1023.53	4	0	0	0	0	0
SC2	SC3	66	0.9697	-156.271	16	2.563	0	0	0.0607	0
SC2	SC5	1706	0.9355	-3557.85	5	1.771	8	0.30309	0.25241	0.24784
SC2	SC6	439	0.9248	-963.162	4	1.427	8	0.43432	0.42115	0.42678
SC2	SC7	2350	0.9936	-4185.54	3	0	0	0	0	0
SC3	SC5	43	0.907	-109.074	240	10.854	0	0	1e-05	0
SC3	SC6	69	0.913	-151.013	13	2.144	0	0	0.05888	0
SC3	SC7	71	0.9155	-133.914	9	0.008	0	0	0	0
SC5	SC6	593	0.9949	-1141.62	6	0.838	2	0.14396	0.10283	0.1087
SC5	SC7	2984	0.9715	-5079.13	3	0	0	0	0	0
SC6	SC7	482	0.751	-1026.85	5	2.511	13	0.43025	0.4474	0.44431

### Sheet: 3.Pairwise IBD tracts
Strain1	Strain2	chr	start	end	different	Nsnp
SC1	SC2	1	108002	558311	0	170
SC1	SC2	2	131505	853848	0	202
SC1	SC2	3	83684	993917	0	331
SC1	SC2	4	93405	1128381	1	479
SC1	SC2	5	55996	1318909	1	627
SC1	SC2	6	77517	1294070	0	534
SC1	SC2	7	91930	1380385	1	824
SC1	SC2	8	91760	1365043	0	573
SC1	SC2	9	90751	861493	0	242
SC1	SC2	9	884936	1466987	1	227
SC1	SC2	10	70586	1570149	1	585
SC1	SC2	11	110443	1665984	0	550
SC1	SC2	11	1677673	2003009	1	133
SC1	SC2	12	62109	1310251	1	426
SC1	SC2	12	1337510	2131127	0	305
SC1	SC2	13	81044	746819	0	226
SC1	SC2	13	751730	2788579	1	661
SC1	SC2	14	50283	3250747	1	1120
SC1	SC3	1	108002	558311	1	170
SC1	SC3	2	131505	853848	1	202
SC1	SC3	3	83684	993917	1	331
SC1	SC3	4	93405	1128381	1	479
SC1	SC3	5	55996	1318909	0	627
SC1	SC3	6	77517	1294070	1	534
SC1	SC3	7	91930	1380385	1	824
SC1	SC3	8	91760	1365043	1	573
SC1	SC3	9	90751	1466987	1	469
SC1	SC3	10	70586	1570149	1	585
SC1	SC3	11	110443	2003009	1	683
SC1	SC3	12	62109	2131127	1	731
SC1	SC3	13	81044	2788579	1	887
SC1	SC3	14	50283	3250747	1	1120
SC1	SC5	1	108002	558311	1	170
SC1	SC5	2	131505	853848	1	202
SC1	SC5	3	83684	993917	1	331
SC1	SC5	4	93405	1128381	1	479
SC1	SC5	5	55996	1318909	1	627
SC1	SC5	6	77517	1294070	1	534
SC1	SC5	7	91930	307433	0	123
SC1	SC5	7	320670	1380385	1	701
SC1	SC5	8	91760	1365043	1	573
SC1	SC5	9	90751	1466987	1	469
SC1	SC5	10	70586	1570149	1	585
SC1	SC5	11	110443	1128991	0	332
SC1	SC5	11	1146268	2003009	1	351
SC1	SC5	12	62109	2131127	1	731
SC1	SC5	13	81044	2788579	1	887
SC1	SC5	14	50283	3250747	1	1120
SC1	SC6	1	108002	558311	1	170
SC1	SC6	2	131505	853848	1	202
SC1	SC6	3	83684	993917	1	331
SC1	SC6	4	93405	1128381	1	479
SC1	SC6	5	55996	1318909	1	627
SC1	SC6	6	77517	1294070	0	534
SC1	SC6	7	91930	1380385	1	824
SC1	SC6	8	91760	1365043	1	573
SC1	SC6	9	90751	1466987	1	469
SC1	SC6	10	70586	1570149	1	585
SC1	SC6	11	110443	2003009	1	683
SC1	SC6	12	62109	2131127	1	731
SC1	SC6	13	81044	2788579	1	887
SC1	SC6	14	50283	3250747	1	1120
SC1	SC7	1	108002	558311	1	170
SC1	SC7	2	131505	853848	1	202
SC1	SC7	3	83684	993917	1	331
SC1	SC7	4	93405	1128381	1	479
SC1	SC7	5	55996	1318909	1	627
SC1	SC7	6	77517	1294070	1	534
SC1	SC7	7	91930	1380385	1	824
SC1	SC7	8	91760	1365043	1	573
SC1	SC7	9	90751	1466987	1	469
SC1	SC7	10	70586	1570149	1	585
SC1	SC7	11	110443	2003009	1	683
SC1	SC7	12	62109	2131127	1	731
SC1	SC7	13	81044	2788579	1	887
SC1	SC7	14	50283	3250747	1	1120
SC2	SC3	1	108002	558311	1	170
SC2	SC3	2	131505	853848	1	202
SC2	SC3	3	83684	993917	1	331
SC2	SC3	4	93405	1128381	1	479
SC2	SC3	5	55996	1318909	1	627
SC2	SC3	6	77517	1294070	1	534
SC2	SC3	7	91930	1380385	1	824
SC2	SC3	8	91760	1365043	1	573
SC2	SC3	9	90751	1466987	1	469
SC2	SC3	10	70586	1570149	1	585
SC2	SC3	11	110443	2003009	1	683
SC2	SC3	12	62109	2131127	1	731
SC2	SC3	13	81044	2788579	1	887
SC2	SC3	14	50283	3250747	1	1120
SC2	SC5	1	108002	558311	1	170
SC2	SC5	2	131505	853848	0	202
SC2	SC5	3	83684	993917	1	331
SC2	SC5	4	93405	1128381	1	479
SC2	SC5	5	55996	1318909	1	627
SC2	SC5	6	77517	1294070	1	534
SC2	SC5	7	91930	1380385	1	824
SC2	SC5	8	91760	992850	1	403
SC2	SC5	8	1005143	1281342	0	130
SC2	SC5	8	1306733	1365043	1	40
SC2	SC5	9	90751	1005351	0	283
SC2	SC5	9	1010576	1466987	1	186
SC2	SC5	10	70586	739554	0	233
SC2	SC5	10	747640	1276474	1	215
SC2	SC5	10	1284306	1570149	0	137
SC2	SC5	11	110443	1185348	0	345
SC2	SC5	11	1195461	2003009	1	338
SC2	SC5	12	62109	2131127	1	731
SC2	SC5	13	81044	1348844	1	435
SC2	SC5	13	1369070	2788579	0	452
SC2	SC5	14	50283	2291026	1	866
SC2	SC5	14	2310058	3250747	0	254
SC2	SC6	1	108002	558311	1	170
SC2	SC6	2	131505	853848	0	202
SC2	SC6	3	83684	993917	1	331
SC2	SC6	4	93405	736724	1	213
SC2	SC6	4	748410	1128381	0	266
SC2	SC6	5	55996	148407	1	41
SC2	SC6	5	167620	1105476	0	447
SC2	SC6	5	1114074	1318909	1	139
SC2	SC6	6	77517	1294070	0	534
SC2	SC6	7	91930	1380385	1	824
SC2	SC6	8	91760	774297	1	305
SC2	SC6	8	785789	1365043	0	268
SC2	SC6	9	90751	1466987	1	469
SC2	SC6	10	70586	1570149	1	585
SC2	SC6	11	110443	2003009	1	683
SC2	SC6	12	62109	1508317	1	482
SC2	SC6	12	1526873	2131127	0	249
SC2	SC6	13	81044	1080703	1	346
SC2	SC6	13	1101292	2788579	0	541
SC2	SC6	14	50283	711335	0	251
SC2	SC6	14	737398	1005060	1	121
SC2	SC6	14	1014719	3250747	0	748
SC2	SC7	1	108002	558311	1	170
SC2	SC7	2	131505	853848	1	202
SC2	SC7	3	83684	993917	1	331
SC2	SC7	4	93405	1128381	1	479
SC2	SC7	5	55996	1318909	1	627
SC2	SC7	6	77517	1294070	1	534
SC2	SC7	7	91930	1380385	1	824
SC2	SC7	8	91760	1365043	1	573
SC2	SC7	9	90751	1466987	1	469
SC2	SC7	10	70586	1570149	1	585
SC2	SC7	11	110443	2003009	1	683
SC2	SC7	12	62109	2131127	1	731
SC2	SC7	13	81044	2788579	1	887
SC2	SC7	14	50283	3250747	1	1120
SC3	SC5	1	108002	558311	1	170
SC3	SC5	2	131505	853848	1	202
SC3	SC5	3	83684	993917	1	331
SC3	SC5	4	93405	1128381	1	479
SC3	SC5	5	55996	1318909	1	627
SC3	SC5	6	77517	1294070	1	534
SC3	SC5	7	91930	1380385	1	824
SC3	SC5	8	91760	1365043	1	573
SC3	SC5	9	90751	1466987	1	469
SC3	SC5	10	70586	1570149	1	585
SC3	SC5	11	110443	2003009	1	683
SC3	SC5	12	62109	2131127	1	731
SC3	SC5	13	81044	2788579	1	887
SC3	SC5	14	50283	3250747	1	1120
SC3	SC6	1	108002	558311	1	170
SC3	SC6	2	131505	853848	1	202
SC3	SC6	3	83684	993917	1	331
SC3	SC6	4	93405	1128381	1	479
SC3	SC6	5	55996	1318909	1	627
SC3	SC6	6	77517	1294070	1	534
SC3	SC6	7	91930	1380385	1	824
SC3	SC6	8	91760	1365043	1	573
SC3	SC6	9	90751	1466987	1	469
SC3	SC6	10	70586	1570149	1	585
SC3	SC6	11	110443	2003009	1	683
SC3	SC6	12	62109	2131127	1	731
SC3	SC6	13	81044	2788579	1	887
SC3	SC6	14	50283	3250747	1	1120
SC3	SC7	1	108002	558311	1	170
SC3	SC7	2	131505	853848	1	202
SC3	SC7	3	83684	993917	1	331
SC3	SC7	4	93405	1128381	1	479
SC3	SC7	5	55996	1318909	1	627
SC3	SC7	6	77517	1294070	1	534
SC3	SC7	7	91930	1380385	1	824
SC3	SC7	8	91760	1365043	1	573
SC3	SC7	9	90751	1466987	1	469
SC3	SC7	10	70586	1570149	1	585
SC3	SC7	11	110443	2003009	1	683
SC3	SC7	12	62109	2131127	1	731
SC3	SC7	13	81044	2788579	1	887
SC3	SC7	14	50283	3250747	1	1120
SC5	SC6	1	108002	558311	1	170
SC5	SC6	2	131505	853848	0	202
SC5	SC6	3	83684	993917	1	331
SC5	SC6	4	93405	1128381	1	479
SC5	SC6	5	55996	1318909	1	627
SC5	SC6	6	77517	1294070	1	534
SC5	SC6	7	91930	1380385	1	824
SC5	SC6	8	91760	1365043	1	573
SC5	SC6	9	90751	1466987	1	469
SC5	SC6	10	70586	1570149	1	585
SC5	SC6	11	110443	2003009	1	683
SC5	SC6	12	62109	2131127	1	731
SC5	SC6	13	81044	1399035	1	450
SC5	SC6	13	1452773	2788579	0	437
SC5	SC6	14	50283	2291026	1	866
SC5	SC6	14	2310058	3250747	0	254
SC5	SC7	1	108002	558311	1	170
SC5	SC7	2	131505	853848	1	202
SC5	SC7	3	83684	993917	1	331
SC5	SC7	4	93405	1128381	1	479
SC5	SC7	5	55996	1318909	1	627
SC5	SC7	6	77517	1294070	1	534
SC5	SC7	7	91930	1380385	1	824
SC5	SC7	8	91760	1365043	1	573
SC5	SC7	9	90751	1466987	1	469
SC5	SC7	10	70586	1570149	1	585
SC5	SC7	11	110443	2003009	1	683
SC5	SC7	12	62109	2131127	1	731
SC5	SC7	13	81044	2788579	1	887
SC5	SC7	14	50283	3250747	1	1120
SC6	SC7	1	108002	558311	0	170
SC6	SC7	2	131505	853848	1	202
SC6	SC7	3	83684	927956	0	305
SC6	SC7	3	942805	993917	1	26
SC6	SC7	4	93405	545791	0	156
SC6	SC7	4	615475	1128381	1	323
SC6	SC7	5	55996	1105476	1	488
SC6	SC7	5	1114074	1318909	0	139
SC6	SC7	6	77517	1294070	1	534
SC6	SC7	7	91930	307433	1	123
SC6	SC7	7	320670	1380385	0	701
SC6	SC7	8	91760	774297	0	305
SC6	SC7	8	785789	1365043	1	268
SC6	SC7	9	90751	899141	1	257
SC6	SC7	9	916328	1466987	0	212
SC6	SC7	10	70586	403617	0	98
SC6	SC7	10	416039	839891	1	178
SC6	SC7	10	854965	1570149	0	309
SC6	SC7	11	110443	1185348	0	345
SC6	SC7	11	1195461	1396775	1	82
SC6	SC7	11	1400941	2003009	0	256
SC6	SC7	12	62109	532911	1	169
SC6	SC7	12	542992	1473256	0	308
SC6	SC7	12	1484796	2131127	1	254
SC6	SC7	13	81044	1080703	0	346
SC6	SC7	13	1101292	2788579	1	541
SC6	SC7	14	50283	3250747	1	1120
